# Genetic immunodeficiency and autoimmune disease reveal distinct roles of Hem1 in the WAVE2 and mTORC2 complexes

**DOI:** 10.1101/692004

**Authors:** William A. Comrie, M. Cecilia Poli, Sarah A. Cook, Morgan Similuk, Andrew J. Oler, Aiman J. Faruqi, Douglas B. Kuhns, Sheng Yang, Alexandre F. Carisey, Benjamin Fournier, D. Eric Anderson, Susan Price, Wadih Abou Chahla, Alexander Vargas-Hernandez, Lisa R. Forbes, Emily M. Mace, Tram N. Cao, Zeynep H. Coban-Akdemir, Shalini N. Jhangiani, Donna M. Muzny, Richard A. Gibbs, James R. Lupski, Jordan S. Orange, Geoffrey D.E. Cuvelier, Moza Al Hassani, Nawal AL Kaabi, Zain Al Yafei, Soma Jyonouchi, Nikita Raje, Jason W. Caldwell, Yanping Huang, Janis K. Burkhardt, Sylvain Latour, Baoyu Chen, Gehad ElGhazali, V. Koneti Rao, Ivan K. Chinn, Michael J. Lenardo

## Abstract

Immunodeficiency often coincides with immune hyperresponsiveness such as autoimmunity, lymphoproliferation, or atopy, but the molecular basis of this paradox is typically unknown. We describe four families with immunodeficiency coupled with atopy, lymphoproliferation, cytokine overproduction, hemophagocytic lymphohistocytosis, and autoimmunity. We discovered loss-of-function variants in the gene *NCKAP1L*, encoding the hematopoietic-specific Hem1 protein. Three mutations cause Hem1 protein and WAVE regulatory complex (WRC) loss, thereby disrupting actin polymerization, synapse formation, and immune cell migration. Another mutant, M371V encodes a stable Hem1 protein but abrogates binding of the Arf1 GTPase and identifies Arf1 as a critical Hem1 regulator. All mutations reduce the cortical actin barrier to cytokine release explaining immune hyperresponsiveness. Finally, Hem1 loss blocked mTORC2-dependent AKT phosphorylation, T cell proliferation, and effector cytokine production during T cell activation. Thus, our data show that Hem1 independently governs two key regulatory complexes, the WRC and mTORC2, and how Hem1 loss causes a combined immunodeficiency and immune hyperresponsiveness disease.
