## Supplemental Table 1 for "Genetic immunodeficiency and autoimmune disease reveal distinct roles of Hem1 in the WAVE2 and mTORC2 complexes"

### Sheet: Sheet1
	Table S1. Clinical characteristics of patients with HEM1 mutations
	Patient demographics	Pt. 1.1	Pt. 2.1	Pt. 2.2	Pt. 3.1	Pt. 4.1
	Current age (6/2019) (yrs)	11	17	10.5	11.5	2.5
	Onset of symptoms	9 months	6 months	11 Months	13 Months	12 months
	Immunodeficiency
	Defective T cell activation	Yes	Yes	Yes	Yes	Yes
	Skin infections	Yes, recurrent (bacterial)	Yes, one episode (bacterial)	Yes, one episode (bacterial)	Yes, recurrent (viral)	No
	Recurrent ear infections	Yes	Yes, destructive	Yes, destructive	Yes, destructive with mucoid effusion	Yes
	Recurrent pneumonia	Yes (necrotizing)	Yes	Yes	No	Yes
	Bronchiectasis	Yes	Yes	Yes	No	Yes
	Decreased NK cells	Yes	Yes	Yes	N/D	N/D
	Decreased NK cytotoxicity	Yes	Yes	Yes	N/D	N/D
	Neutrophil Migration Defects	Yes	N/D	N/D	Yes	N/D
	Antibody Abnormalities	Hyper IgG	Hyper IgG, Low IgM/IgA	Hyper IgG, auto antibodies	Low Specific antibody production	Poor EBV-specific antibody production
	Other infections	Septic arthitis, bacteremia	Cellulitis	Bacteremia, Rosai-Dorfman disease associated with recurrent infection	Bacteremia, invassive and disseminated HSV1, molluscum contagiosum, pseudomonas aeruginosa with recurrent high fever, roseola infantum	Recurrent EBV-driven HLH, severe pyelonephritis, severe gastroenteritis
	Failure to thrive	No	Yes	No	No	Yes
	Atopy/allergic hyperreactivity
	Asthma symptoms	Yes	Yes	Yes	Yes, food allergies	Yes
	Hyper IgE	Yes	No	Yes	N.D.	Yes
	Excess adaptive immune responses
	Increased B cell number	Yes	Yes	Yes	No	No
	Increased memory T cells or activated T cells	Yes	Yes	Yes	N/D	Yes
	Hepatomegaly	Yes	Yes	Yes	Yes	Yes
	Splenomegaly	Yes	Yes	Yes	Yes	Yes
	Lymphadenopathy	Yes, recurrent	Yes	Yes, recurrent	No	No
	Autoimmune disease	No	No	Immune complex glomerulonephritis, SLE/Lupus-like disease	ITP post- MMR vaccination	HLH-like disease
	Syndromic Features
	Dention Problems	Yes, poor dentition	No	No	Yes, primary teeth retention	No
	Other Features	Pectus carinatum, trivial tricuspid valve deficiency	No	No	Obesity, bleeding tendencies with gum and skin bruising, Similar features observed in NCKAP1L variant negative siblings	Intracerebral ventricular dilatation (unilateral) + ventricular heterotopia, liver calcification (liver hamartoma), kidney dilatation, cardiomegaly and muscular ventricular septal defect with dilatation of the ascending aorta, aortic bicuspidia, liver cysts, oral feeding issues and gastric tube.
