## Supplemental Table 2 for "Genetic immunodeficiency and autoimmune disease reveal distinct roles of Hem1 in the WAVE2 and mTORC2 complexes"

### Sheet: Sheet2
		Pt. 1.1	Normal ranges			2.1 (7 yoa)	2.1 (17 yoa)	2.2 (2 yoa)	2.2 (10.5 yoa)	Normal ranges
	Lymphocyte populations				Lymphocyte populations
	% (absolute number)				% (absolute number)
	CD3	77 (1704)	60-83 (714-2266)		CD3	63 (3563)	69 (1801)	57 (4240)	60 (1498)	60-83 (714-2266)
	CD4/CD3%	44.8 (990)	31-62 (359-1565)		CD4	17 (947)	18 (470)	16 (1290)	25 (624)	31-62 (359-1565)
	CD4 naïve (CD62L+/CD45RA+)	17.8 (393)	7.6-37 (102-1041)		CD4 (RA+)	7	12 (58)	35	20 (125)	30-88 / 46-83
	CD4 Effector memory (CD62L-/CD45RA-)	7.5 (166)	2.3-15.6 (42-225)		CD4 (RO+)	78	88 (412)	40	80 (499)	0-57 / 4-36
	CD4 Central Memory (CD62L+/CD45RA-)	18.8 (415)	10.4-30.7 (162-614)		CD8	42 (2413)	46 (1201)	33 (2474)	21 (524)	11-35 (178-853)
	CD8/CD3%	27.8 (614)	11-35 (178-853)		CD8 (RA+)	56	28 (333)	34	11(59)	41-100
	CD8 naïve (CD62L+/CD45RA+)	12 (265)	5.7-19.7 (85-568)		CD8 (RO+)	16	72 (868)	41	89 (465)	0-34 / 0-40
	CD8 Effector memory (CD62L-/CD45RA-)	2 (44)	1.1-9.2 (24-175)		CD4/CD8 ratio	0.4	0.39	0.5	1.19	1.1-5.17
	CD8 Central Memory (CD62L+/CD45RA-)	1.4 (31)	1.5-10.3 (25-180)		abDNT Cell	0.9 (35)		1.8		0.3-1.3(6-23)
	CD8 TEMRA (CD62L-/CD45RA+)	12.4 (274)	0.7-7.8 (11-172)		CD19	34 (1912)	25 (652)	28 (2075)	13 (574)	3-19 (61-331)
	CD4/CD8 ratio	1.6	1.1-5.17		Memory B Cells (CD19/CD27)	3	13 (85)	8	8 (59)	4-9%
	abDNT Cell	3.4, 8-11 (75)	1.3-9.2(18-185)		NK	3 (193)	6 (157)	1	11 (275)	6-34% (126-729)
	CD20	20.6 (455)	3-19% (59-329)		Immunoglobulin levels
	Memory B cells (CD20+/CD27+)	2.1 (46)	0.8-3.6 (12-68)		IgG mg/dl	801-1806 (IVIG)	939-1190 (IVIG)	595-2000 (IVIG)	756-1970	572-1474
	Plasma Blasts (CD20+/CD38+)	14.4 ()	1.2-17.6		IgM mg/dl	<20	13	48-101	40	34-305
	NK	2 (44)	6-34% (126-729)		IgA mg/dl	<10	<7	186-256	280	20-263
	Immunoglobulin levels				IgE IU/ml	N/D	<2	1543	10.6	0-90
	IgG mg/dl	1229-2310	572-1474		Anti-pneumococcal antibody response	4/12	N/D	7/12 and 1/23	N/D	>1.3 mcg/ml
	IgM mg/dl	276-308	34-305		Response to rabies vaccine	Decreased	N/D	N/D	N/D
	IgA mg/dl	58-242	20-263		Tetanus/diphtheria titers	Decreased	N/D	Protective (0.27/0.2)	N/D	>0.15
	IgE IU/ml	1101-2032	0-90		T cell Proliferation to mitogens	Decreased	N/D	N/D	N/D
	Anti-pneumococcal antibody response	Protective 13/23	>1.3 mcg/ml		T cell proliferation to antigens	Decreased	N/D	Decreased	N/D
	Response to rabies vaccine	N/D			NK cell cytotoxicity	Decreased	N/D	Decreased	Decreased
	Tetanus/diphtheria titers	N/D	>0.15		Oxidative burst	Normal	N/D	N/D	N/D
	T cell Proliferation to mitogens	N/D			ANA (titer/ pattern)	N/D	N/D	N/D	Positive (1:640/ Speckled)
	T cell proliferation to antigens	Decreased			Anti DS DNA	N/D	N/D	N/D	Positive (1:1280)
	NK cell cytotoxicity	Decreased			Anti Jo-1	N/D	N/D	N/D	<0.2	<1
	Oxidative burst	Normal (neutrophils)			Anti RNP	N/D	N/D	N/D	3.4	<1
	Table 2.1 Immunologic features of Pt. 1.1				Anti Scl 70	N/D	N/D	N/D	1.3	<1
					Anti Smith	N/D	N/D	N/D	1.4	<1
					Anti SSA	N/D	N/D	N/D	0.4	<1
					Anti SSB	N/D	N/D	N/D	<0.2	<1
					Table 2.1 Immunologic features of Pt. 2.1 and 2.2
		Pt. 3.1 (10 yoa)	Normal ranges			Pt 4.1 (8 moa)	Normal ranges	Pt 4.1 (2.3 yoa)	Normal ranges
	Lymphocyte populations				Lymphocyte populations
	% (absolute number)				% (absolute number)
	CD3	74	55 -82		CD3	52 (3088)	49-76 (1600-5900)	78.9 (3466)	56-75 (1400-3700)
	CD4/CD3%	N/D	N/D		CD4/CD3%	28.1 (1669)	31-56 (1400-4300)	41.8 (1836)	28-47 (700-2200)
	CD4 naïve (CD62L+/CD45RA+)	N/D	N/D		CD4 naïve (CD62L+/CD45RA+)	N/D		54.4 (1044)
	CD4 Effector memory (CD62L-/CD45RA-)	N/D	N/D		CD4 Effector memory (CD62L-/CD45RA-)	N/D		2.79 (51)
	CD4 Central Memory (CD62L+/CD45RA-)	N/D	N/D		CD4 Central Memory (CD62L+/CD45RA-)	N/D		42.7 (783)
	CD8/CD3%	N/D	N/D		CD8/CD3%	18.4 (1093)	12-24 (500-1700)	33.1 (1454)	16-30 (490-1300)
	CD8 naïve (CD62L+/CD45RA+)	N/D	N/D		CD8 naïve (CD62L+/CD45RA+)	N/D		78.7 (1144)
	CD8 Effector memory (CD62L-/CD45RA-)	N/D	N/D		CD8 Effector memory (CD62L-/CD45RA-)	N/D		0.72 (105)
	CD8 Central Memory (CD62L+/CD45RA-)	N/D	N/D		CD8 Central Memory (CD62L+/CD45RA-)	N/D		19.2 (279)
	CD8 TEMRA (CD62L-/CD45RA+)	N/D	N/D		CD8 TEMRA (CD62L-/CD45RA+)	N/D		1.37 (20)
	CD4/CD8 ratio	1.3	0.9 - 3.6		CD4/CD8 ratio
	abDNT Cell	N/D	N/D		abDNT Cell	5.4 (320)
	CD19	18.7	9.0 - 29		CD19	22.6 (1342)	14-37 (610-2600)	10.2 (448)	14-33 (390-1400)
	Memory B cells (CD20+/CD27+)	N/D	N/D		Memory B cells (CD20+/CD27+)			3.63 (16)
	Plasma Blasts (CD20+/CD38+)	N/D	N/D		Plasma Blasts (CD20+/CD38+)
	NK	7	6%-34%		NK	24.7 (1467)	3-15 (160-950)	9.3 (409)	4-17 (130-720)
	Immunoglobulin levels	N/D	N/D		Immunoglobulin levels
	IgG g/L	9.33	5.0 - 14.6		IgG g/L	5.8	3,5-10	3.7	3,5-10
	IgM g/L	1.02	0.24 - 2.10		IgM g/L	0.51	0,4-1,4	2.56	0,4-1,4
	IgA g/L	1.17	0.27 - 1.95		IgA g/L	0.42	0,19-2,2	0.21	0,19-2,2
	IgE kUI/L	N/D	N/D		IgE kUI/L	17.6	0-17,4	N/D	0-17,4
	Anti-pneumococcal antibody response	Poor specific response	N/D		Anti-pneumococcal antibody response	N/D		N/D
	Response to rabies vaccine	N/D	N/D		Response to rabies vaccine	N/D		N/D
	Tetanus/diphtheria titers	N/D	N/D		Tetanus/diphtheria titers	N/D		N/D
	Table 2.3 Immunologic features of Pt. 3.1				T cell Proliferation to mitogens	N/D		N/D
					T cell proliferation to antigens	N/D		N/D
					NK cell cytotoxicity	N/D		N/D
					Oxidative burst	N/D		N/D
					Table 2.4 Immunologic features of Pt. 4.1
